# Bayesian inference reveals a complex evolutionary history of belemnites

**DOI:** 10.1101/2022.08.22.504746

**Authors:** Kevin Stevens, Alexander Pohle, René Hoffmann, Adrian Immenhauser

**Affiliations:** Institute for Geology, Mineralogy, and Geophysics, Ruhr University Bochum, Germany; Palaeontological Institute and Museum, University of Zurich, Switzerland

**Keywords:** belemnites, phylogeny, Bayesian inference, Mesozoic, coleoid cephalopods

## Abstract

Belemnites are an extinct group of Mesozoic coleoid cephalopods, common in Jurassic and Cretaceous marine sedimentary rocks. Despite their significance, their total group phylogeny has rarely been considered in recent decades. In contrast, most researchers restricted the assignment of families to one of the two usually recognized subgroups, the Belemnitina and the Belemnopseina. As for many fossil cephalopods, researchers have been reluctant to employ modern phylogenetic methods to illuminate belemnites’ evolutionary history.

To overcome the “dead end” of belemnite systematics, we performed the first tip-dated Bayesian analysis of belemnite phylogeny. In our analysis, the Aulacoceratida are found as the monophyletic sister group to belemnites. The Sinobelemnitidae are resolved as paraphyletic and fall outside the Belemnitina and Belemnopseina, which make up the remaining belemnites. Belemnitina is restricted to Jurassic species with generally no or apical furrows. Holcobelidae are the earliest branching Belemnopseina. Cylindroteuthids *sensu lato* (including Oxyteuthidae) are nested within Belemnopseina, contrary to the common hypothesis placing them within the Belemnitina. Duvaliidae and Dicoelitidae are recovered as members of the Belemnopseina, but their precise relationship has to be evaluated based on more taxa and additional characters. We introduce the well-supported unranked clade Pseudoalveolata, which includes Dimitobelidae, Belemnitellidae, and members of the paraphyletic “Belemnopseidae”.

The phylogeny presented here, based on reproducible and quantitative methods, contrasts with the usually applied authoritative “stratophenetic” approach to belemnite systematics, based on the overemphasis of single characters. This result is considered the basis for future studies on belemnite phylogeny, allowing for a rigorous testing of evolutionary hypotheses.

**PLAIN LANGUAGE SUMMARY:** Belemnites were common extinct cephalopods that were closely related to today’s squid and cuttlefish. The most common fossil remains of belemnites are bullet-shaped calcitic “cones” (rostrum) that cover their internal shells. Belemnites’ evolutionary history is not well known. Our study revealed an evolutionary tree of belemnites based on the statistical analysis of morphological features of the rostrum and calibrated to the known geological ages of the studied belemnite species. This approach was for the first time applied to belemnites and changed several aspects that were believed about their evolution.
