## Supplementary material for "Bayesian inference reveals a complex evolutionary history of belemnites": Supp File 3

Genus	FO	LO	References
Palaeobelemnopsis sinensis	254.2	251.9	Mariotti et al. 2021
Aulacoceras sulcatum	237	209.5	Mariotti et al. 2021
Atractites alpinus	201.4	174.7	Mariotti et al. 2021
Schwegleria feifeli	201.4	199.5	Schlegelmilch 1998
Tohokubelus takaizumii	248.1	246.7	Niko and Ehiro 2022
Sinobelemnites cornutus	237	227.3	Zhu and Bian 1984
Passaloteuthis bisulcata	192.9	184.2	Schlegelmilch 1998
Acrocoelites oxyconus	184.2	174.7	Schlegelmilch 1998
Megateuthis gigantea	170.9	168.2	Schlegelmilch 1998
Cylindroteuthis puzosiana	165.3	154.8	Schlegelmilch 1998
Belemnopsis apiciconus	170.9	168.2	Schlegelmilch 1998
Hibolites semisulcatus	161.5	137.3	Schlegelmilch 1998; Kostak et al. 2018
Mesohibolites minaret	121.4	113.2	Stoyanova-Vergilova, 1973
Neohibolites ewaldi	121.4	120	Hoffmann & Mutterlose, 2010
Neohibolites minimus	113.2	100.5	Spaeth, 1973
Duvalia grasiana	126.5	113.2	Combémorel, 1973; Mutterlose, 1998
Dicoelites dicoelus	165.3	161.5	Stevens, 1964
Aulacoteuthis ernsti	125.1	122	Mutterlose, 1983
Oxyteuthis brunsvicensis	122	120	Mutterlose, 1983
Lissajousibelus harleyi	183.1	174.7	Weis et al., 2015
Holcobelus munieri	172.7	169.7	Weis et al., 2012
Calabribelus pallinii	170.1	169.8	Weis et al., 2012
Dimitobelus diptychus	113.2	93.9	Williamson, 2006
Praeactinocamax plenus	100.5	93.9	Christensen, 1997
Gonioteuthis quadrata	83.7	72.2	Christensen, 1997
Belemnitella propinqua	85.7	83.7	Christensen, 1971; 1997
Belemnitella mucronata	81.3	72	Christensen, 1997
